# Supersized ribosomal RNA expansion segments in Asgard archaea

**DOI:** 10.1101/2019.12.25.888164

**Authors:** Petar I. Penev, Sara Fakhretaha-Aval, Vaishnavi J. Patel, Jamie J. Cannone, Robin R. Gutell, Anton S. Petrov, Loren Dean Williams, Jennifer B. Glass

## Abstract

The ribosome’s common core, comprised of ribosomal RNA (rRNA) and universal ribosomal proteins, connects all life back to a common ancestor and serves as a window to relationships among organisms. The rRNA of the common core is most similar to rRNA of extant bacteria. In eukaryotes, the rRNA of the common core is decorated by expansion segments (ESs) that vastly increase its size. Supersized ESs have not been observed previously in Archaea, and the origin of eukaryotic ESs remains enigmatic. We discovered that the large subunit (LSU) rRNA of two Asgard phyla, *Lokiarchaeota* and *Heimdallarchaeota,* considered to be the closest modern archaeal cell lineages to Eukarya, bridge the gap in size between prokaryotic and eukaryotic LSU rRNA. The elongated LSU rRNAs in *Lokiarchaeota* and *Heimdallarchaeota* stem from the presence of two supersized ESs, ES9 and ES39. We applied chemical footprinting experiments to study the structure of *Lokiarchaeota* ES39. Furthermore, we used covariation and sequence analysis to study the evolution of Asgard ES39s and ES9s. By defining the common eukaryotic ES39 signature fold, we found that Asgard ES39s have more and longer helices than eukaryotic ES39s. While Asgard ES39s have sequences and structures distinct from eukaryotic ES39s, we found overall conservation of a three-way junction across the Asgard species that matches eukaryotic ES39 topology, a result consistent with the accretion model of ribosomal evolution.

**Significance:** Eukaryotes possess longer and more complex ribosomal RNA (rRNA) than Bacteria and Archaea, including eukaryotic-specific rRNA expansion segments (ESs). The origin and evolution of ESs has long remained a mystery. We show that two recently discovered Asgard archaeal phyla, Lokiarchaeota and Heimdallarchaeota, contain large subunit rRNA with ESs are “supersized” (>100 nt) compared to all other prokaryotes studied to date. Asgard ESs have distinct structures from eukaryotic ESs, but share a common three-way junction out of which the ES grew. Our findings raise the possibility that supersized ESs existed on the ribosomal surface before the last eukaryotic common ancestor, opening the question of whether ribosomal complexity is more deeply rooted than previously thought.
