## Supplemental Data S2 for "Supersized ribosomal RNA expansion segments in Asgard archaea"

Alias from MSA figures	Alignment Name	Genome identifier/metatranscriptomic run	Removed introns	Comment
Loki transcript 1	LSUASG_NODE_1830_length_806_cov_332.076416_g1424_i0_REV/1-806	SRR2090105
Loki transcript 3	LSUASG_NODE_2003_length_785_cov_204.440379_g1570_i0_REV/1-785	SRR2090105
Loki BC1	LSUASG_SHMU01000207.1:1-2097/1-2097	SHMU01000207.1:1-2097	618-647;927-957;1187-1248;1394-1423;1506-1537;
Loki transcript 2	LSUASG_NODE_1615_length_777_cov_447.117808_g1100_i2/1-777	SRR2090108
Loki GC14 75	LSUASG_1538547_LOKI/1-3298	JYIM01000373.1:477-4000	3222-3273
Loki F3H4 B5	LSUASG_F3H4_B5_WNEK01000002.1:3579-251/1-3300	WNEK01000002.1:c3579-251	831-803
Loki b32	LSUASG_NJBH01000007.1:89956-93415/1-3275	NJBH01000007.1:89956-93415	92103-92132;92732-92761;92827-92951
Loki TEKIR-5S	LSUASG_SDNK01000007.1:46432-48422_SDNK01000056.1:1-1270/1-3259	SDNK01000007.1:46432-48422_SDNK01000056.1:1-1270
Loki AMARA-1S	LSUASG_SDNY01000005.1:53412-56906/1-3294	SDNY01000005.1:53412-56906	55252-55281;55725-55748;56210-56247;56313-56445
Loki B53-G9	LSUASG_QMYW01000148.1:199-3284/1-3085	QMYW01000148.1:199-3284
P. syntrophicum	LSUASG_CP042905.1:656088-659193/1-3106	CP042905.1:656088-659193
Heimdall RS678	LSUASG_2026747_HEIM/1-3090	PBWW01000025.1:c7189-3649	4624-4173
Heimdall B18G1	LSUASG_HEIM_B18G1/1-3101	QMYZ01000035.1:c3500-49	599-1478	Sequence is partial in NCBI, full sequence was kindly provided by Dr. Brett Baker
Thorarchaeota	LSUASG_1837170_THOR/1-1057	MEHG01000018.1:1-1057
Odin LCB4	LSUASG_1936271_ODIN/1-3051	MDVU01000007.1;654092:656125;656156:657172
Odin	LSUASG_115547_ODIN/1-3038	KX764886.1
Freyarchaeota	LSUASG_Freya_rrl_bb_B40_Guay15_scaffold_00224/1-3397
Unc archaeon 2	LSUASG_KP308663.1:317300-320372/1-3073	KP308663.1
Unc archaeon 1	LSUASG_KP308697.1/2181-5234	KP308697.1
Loki transcript 5	LSUASG_NODE_558_length_1127_cov_98.925000_g407_i0146_5'/1-981	SRR2090105
Loki transcript 6	LSUASG_NODE_962_length_959_cov_159.913377_g720_i0_REV/1-959	SRR2090105
Loki transcript 4	LSUASG_NODE_665_length_1073_cov_95.176413_g493_i0_REV/1-1073	SRR2090105
Loki transcript 7	LSUASG_NODE_399_length_1227_cov_20.866102_g282_i0_REV/1-1227	SRR2090105
NA	LSUASG_2053491_THOR	PRDH01000034.1:17074-20131
NA	LSUa_1368239_BATHA/1-3058	KF439061.1:18880:20806	1927-2169
NA	LSUa_1072681_HALSG/1-2928	AGNT01000024.1:3647:6574
NA	LSUa_1577684_NANOP/1-2926	CP010514.1;c572395:569490;c569385:569365
NA	LSUa_414004_CENSY/1-2987	DP000238.1:c1200795:1197791
NA	LSUa_436308_NITMS/1-2984	CP000866.1:c896089:893106
NA	LSUa_374847_KORCO/1-2991	CP000968.1; 1328189:1330214;1330770:1331736
NA	LSUa_74969_FERRA/1-2900	CP015363.1:1819037:1821936
NA	LSUe_1333499_NAOCE/1-3550	MPCS01000111.1:589422-593354	589583-589966
NA	LSUe_857967_ICHMG/1-3507	GL985055.1:c1-4270	4127-3125
NA	LSUe_3055_CHLRE/1-3506	ABCN02001174.1:150850-151006,151252-154600	151007-151251
NA	LSUe_753081_BIGNC/1-3492	ADNK01002490.1:55802-55961,56311-59642	55962-56310
NA	LSUe_1928728_PAMIC/1-3671	BJOX01000850.1:27283-27444,27918-31426	27445-27917
NA	LSUe_280463_EMIHU/1-3419	AHAL01003460.1:c35260-38519,38810-38968	38811-38518
NA	LSUe_554453_PLAMI/1-3641	GU001169.1:379-530,927-4440	531-926	Sequence is missing around 75nts from the 3' end
NA	LSUe_238746_MICPO/1-3597	GU001165.1:375-526,975-4419	527-974	Sequence is missing around 75nts from the 3' end
NA	LSUe_2044563_ANTWI/1-3706	MG202010.1:3400-3576,3799-7327	3577-3798
NA	LSUe_1315715_PIJUD/1-3514	JX988758.1:2007-2187,2512-5844	2188-2511	Sequence is missing around 38nts from the 3' end
NA	LSUe_35144_PRYPA/1-3366	AF289038.1:392-553,816-4019	554-815	Sequence is missing around 38nts from the 3' end
NA	LSUe_505711_ANDGO	VRVR01000052.1:c1-3557,3948-4105	3947-3558	Sequence is missing around 40nts from the 3' end
NA	LSUe_28002_HEXIN	KC249997.1:1-144,195-3097	145-194
