## Supplemental Data S3 for "Supersized ribosomal RNA expansion segments in Asgard archaea"

Alignment Name	Domain	Phylum	Class	Full LSU rRNA length	ES7 Nucleotide Length	ES9 Nucleotide Length	ES27 Nucleotide Length	ES39 Nucleotide Length
LSUb_575564_ACISP/1-2876	Bacteria	Proteobacteria	Gammaproteobacteria	2876	19	0	29	19
LSUb_208963_PSEAB/1-2891	Bacteria	Proteobacteria	Gammaproteobacteria	2891	19	0	28	20
LSUb_563178_BUCA5/1-2913	Bacteria	Proteobacteria	Gammaproteobacteria	2913	25	0	30	21
LSUb_83333_ECOLI/1-2904	Bacteria	Proteobacteria	Gammaproteobacteria	2904	20	0	31	20
LSUb_214092_YERPE/1-2907	Bacteria	Proteobacteria	Gammaproteobacteria	2907	19	0	30	20
LSUb_243265_PHOLL/1-2909	Bacteria	Proteobacteria	Gammaproteobacteria	2909	22	0	30	17
LSUb_211586_SHEON/1-2893	Bacteria	Proteobacteria	Gammaproteobacteria	2893	21	0	29	20
LSUb_243277_VIBCH/1-2887	Bacteria	Proteobacteria	Gammaproteobacteria	2887	19	0	29	20
LSUb_203907_BLOFL/1-2960	Bacteria	Proteobacteria	Gammaproteobacteria	2960	47	0	30	28
LSUb_71421_HAEIN/1-2897	Bacteria	Proteobacteria	Gammaproteobacteria	2897	20	0	30	16
LSUb_190486_XANAC/1-2881	Bacteria	Proteobacteria	Gammaproteobacteria	2881	16	0	27	18
LSUb_297245_LEGPL/1-2855	Bacteria	Proteobacteria	Gammaproteobacteria	2855	18	0	29	3
LSUb_62928_AZOSB/1-2885	Bacteria	Proteobacteria	Betaproteobacteria	2885	18	0	28	20
LSUb_159087_DECAR/1-2882	Bacteria	Proteobacteria	Betaproteobacteria	2882	19	0	30	20
LSUb_228410_NITEU/1-2886	Bacteria	Proteobacteria	Betaproteobacteria	2886	18	0	30	20
LSUb_482957_BURL3/1-2882	Bacteria	Proteobacteria	Betaproteobacteria	2882	18	0	29	20
LSUb_264198_CUPNJ/1-2881	Bacteria	Proteobacteria	Betaproteobacteria	2881	18	0	29	20
LSUb_242231_NEIG1/1-2879	Bacteria	Proteobacteria	Betaproteobacteria	2879	19	0	28	20
LSUb_296591_POLSJ/1-2879	Bacteria	Proteobacteria	Betaproteobacteria	2879	18	0	28	20
LSUb_663917_GEOSK/1-2958	Bacteria	Proteobacteria	Deltaproteobacteria	2958	24	0	30	19
LSUb_176299_AGRFC/1-2771	Bacteria	Proteobacteria	Alphaproteobacteria	2771	16	0	14	4
LSUb_266834_RHIME/1-2769	Bacteria	Proteobacteria	Alphaproteobacteria	2769	16	0	14	3
LSUb_283166_BARHE/1-2785	Bacteria	Proteobacteria	Alphaproteobacteria	2785	24	0	14	3
LSUb_224911_BRADU/1-2783	Bacteria	Proteobacteria	Alphaproteobacteria	2783	24	0	14	3
LSUb_290633_GLUOX/1-2725	Bacteria	Proteobacteria	Alphaproteobacteria	2725	18	0	14	1
LSUb_272627_MAGMG/1-2739	Bacteria	Proteobacteria	Alphaproteobacteria	2739	18	0	14	4
LSUb_565050_CAUCN/1-2763	Bacteria	Proteobacteria	Alphaproteobacteria	2763	19	0	14	3
LSUb_349102_RHOS5/1-2765	Bacteria	Proteobacteria	Alphaproteobacteria	2765	23	0	14	3
LSUb_279238_NOVAD/1-2754	Bacteria	Proteobacteria	Alphaproteobacteria	2754	19	0	14	0
LSUb_555217_ZYMMA/1-2758	Bacteria	Proteobacteria	Alphaproteobacteria	2758	19	0	14	1
LSUb_156889_MAGMM/1-2846	Bacteria	Proteobacteria	Alphaproteobacteria	2846	17	0	30	4
LSUb_292805_WOLTR/1-2789	Bacteria	Proteobacteria	Alphaproteobacteria	2789	52	0	14	4
LSUb_227377_COXBU/1-2897	Bacteria	Proteobacteria	Gammaproteobacteria	2897	22	0	26	17
LSUb_198094_BACAN/1-2908	Bacteria	Firmicutes	Bacilli	2908	18	0	4	16
LSUb_235909_GEOKA/1-2930	Bacteria	Firmicutes	Bacilli	2930	18	0	15	17
LSUb_221109_OCEIH/1-2922	Bacteria	Firmicutes	Bacilli	2922	18	0	5	17
LSUb_169963_LISMO/1-2931	Bacteria	Firmicutes	Bacilli	2931	18	0	14	16
LSUb_282458_STAAR/1-2925	Bacteria	Firmicutes	Bacilli	2925	18	0	14	13
LSUb_171101_STRR6/1-2902	Bacteria	Firmicutes	Bacilli	2902	18	0	3	17
LSUb_292459_SYMTH/1-2946	Bacteria	Firmicutes	Clostridia	2946	19	0	31	16
LSUb_265311_MESFL/1-2897	Bacteria	Tenericutes	Mollicutes	2897	18	0	4	16
LSUb_273068_CALS4/1-2918	Bacteria	Firmicutes	Clostridia	2918	22	0	29	16
LSUb_240292_ANAVT/1-2830	Bacteria	Cyanobacteria		2830	20	0	5	17
LSUb_165597_CROWT/1-2814	Bacteria	Cyanobacteria		2814	20	0	2	17
LSUb_1148_SYNYG/1-2883	Bacteria	Cyanobacteria		2883	20	0	4	17
LSUb_197221_THEEB/1-2869	Bacteria	Cyanobacteria		2869	20	0	2	16
LSUb_91464_SYNS7/1-2882	Bacteria	Cyanobacteria		2882	20	0	2	17
LSUb_251221_GLOVI/1-2781	Bacteria	Cyanobacteria	Gloebacteria	2781	20	0	2	12
LSUb_205913_BIFLD/1-3066	Bacteria	Actinobacteria	Actinobacteria	3066	19	0	29	19
LSUb_281090_LEIXX/1-3107	Bacteria	Actinobacteria	Actinobacteria	3107	20	0	29	15
LSUb_203267_TROWT/1-3099	Bacteria	Actinobacteria	Actinobacteria	3099	29	0	29	16
LSUb_100226_STRCO/1-3122	Bacteria	Actinobacteria	Actinobacteria	3122	34	0	29	17
LSUb_267747_PROAC/1-3079	Bacteria	Actinobacteria	Actinobacteria	3079	15	0	30	18
LSUb_272631_MYCLE/1-3122	Bacteria	Actinobacteria	Actinobacteria	3122	19	0	30	17
LSUb_243274_THEMA/1-3021	Bacteria	Thermotogae	Thermotogae	3021	20	0	47	17
LSUb_262724_THET2/1-2911	Bacteria	Deinococcus-Thermus	Deinococci	2911	18	0	15	17
LSUb_243230_DEIRA/1-2877	Bacteria	Deinococcus-Thermus	Deinococci	2874	18	0	5	15
LSUb_243164_DEHM1/1-2840	Bacteria	Chloroflexi	Dehalococcoidia	2840	17	0	2	15
LSUb_235279_HELHP/1-2880	Bacteria	Proteobacteria	Epsilonproteobacteria	2880	24	0	2	3
LSUb_226186_BACTN/1-2858	Bacteria	Bacteroidetes	Bacteroidia	2858	18	0	2	0
LSUb_242619_PORGI/1-2884	Bacteria	Bacteroidetes	Bacteroidia	2884	19	0	4	5
LSUb_269798_CYTH3/1-2883	Bacteria	Bacteroidetes	Cytophagia	2883	18	0	7	3
LSUb_194439_CHLTE/1-2915	Bacteria	Chlorobi	Chlorobia	2915	27	0	3	4
LSUb_190304_FUSNN/1-2908	Bacteria	Fusobacteria	Fusobacteriia	2908	16	0	30	3
LSUb_243276_TREPA/1-2947	Bacteria	Spirochaetes	Spirochaetia	2947	16	0	7	19
LSUb_227941_CHLCV/1-2939	Bacteria	Chlamydiae	Chlamydiia	2939	33	0	29	4
LSUb_243090_RHOBA/1-2891	Bacteria	Planctomycetes	Planctomycetia	2891	21	0	14	14
LSUa_272557_AERPE/1-3083	Archaea	Crenarchaeota	Desulfurococcales	3083	73	33	24	30
LSUa_415426_HYPBU/1-3084	Archaea	Crenarchaeota	Desulfurococcales	3084	74	32	23	26
LSUa_399550_STAMF/1-3092	Archaea	Crenarchaeota	Desulfurococcales	3092	74	31	23	29
LSUa_453591_IGNH4/1-3026	Archaea	Crenarchaeota	Desulfurococcales	3026	72	29	23	3
LSUa_410359_PYRCJ/1-2963	Archaea	Crenarchaeota	Thermoproteales	2963	73	29	20	0
LSUa_397948_CALMQ/1-3030	Archaea	Crenarchaeota	Thermoproteales	3030	72	30	20	34
LSUa_368408_THEPD/1-3059	Archaea	Crenarchaeota	Thermoproteales	3059	74	33	23	45
LSUa_399549_METS5/1-3044	Archaea	Crenarchaeota	Sulfolobales	3044	74	31	19	26
LSUa_330779_SULAC/1-3022	Archaea	Crenarchaeota	Sulfolobales	3022	74	30	18	12
LSUa_273063_SULTO/1-3030	Archaea	Crenarchaeota	Sulfolobales	3030	74	31	19	14
LSUa_190192_METKA/1-3094	Archaea	Euryarchaeota	Methanopyrales	3094	74	35	36	3
LSUa_69014_THEKO/1-3027	Archaea	Euryarchaeota	Thermococci	3027	74	27	11	44
LSUa_186497_PYRFU/1-3048	Archaea	Euryarchaeota	Thermococci	3048	74	33	11	45
LSUa_243232_METJA/1-2989	Archaea	Euryarchaeota	Methanococci	2989	72	27	21	15
LSUa_419665_META3/1-2964	Archaea	Euryarchaeota	Methanococci	2964	71	25	14	15
LSUa_1368239_BATHA/1-3058	Archaea	Candidatus Bathyarchaeota		3058	74	31	20	42
LSUa_224325_ARCFU/1-2932	Archaea	Euryarchaeota	Archaeoglobi	2932	72	23	11	3
LSUa_259564_METBU/1-2917	Archaea	Euryarchaeota	Methanomicrobia	2917	71	27	8	3
LSUa_188937_METAC/1-2899	Archaea	Euryarchaeota	Methanomicrobia	2899	71	25	8	3
LSUa_192952_METMA/1-2893	Archaea	Euryarchaeota	Methanomicrobia	2893	71	27	8	3
LSUa_269797_METBF/1-2895	Archaea	Euryarchaeota	Methanomicrobia	2895	71	26	8	3
LSUa_349307_METTP/1-2886	Archaea	Euryarchaeota	Methanomicrobia	2886	71	24	8	3
LSUa_410358_METLZ/1-2886	Archaea	Euryarchaeota	Methanomicrobia	2886	71	21	9	4
LSUa_368407_METMJ/1-2898	Archaea	Euryarchaeota	Methanomicrobia	2898	71	25	9	3
LSUa_456442_METB6/1-2899	Archaea	Euryarchaeota	Methanomicrobia	2899	71	25	9	4
LSUa_323259_METHJ/1-2910	Archaea	Euryarchaeota	Methanomicrobia	2910	71	25	9	3
LSUa_187420_METTH/1-3035	Archaea	Euryarchaeota	Methanobacteria	3035	77	31	8	2
LSUa_339860_METST/1-2994	Archaea	Euryarchaeota	Methanobacteria	2994	73	22	9	4
LSUa_374847_KORCO/1-2991	Archaea	Candidatus Korarchaeota		2991	72	23	18	16
LSUa_272569_HALMA/1-2923	Archaea	Euryarchaeota	Halobacteria	2923	71	26	9	3
LSUa_64091_HALSA/1-2906	Archaea	Euryarchaeota	Halobacteria	2906	71	22	9	3
LSUa_348780_NATPD/1-2906	Archaea	Euryarchaeota	Halobacteria	2906	71	22	9	3
LSUa_309800_HALVD/1-2910	Archaea	Euryarchaeota	Halobacteria	2910	71	24	8	3
LSUa_416348_HALLT/1-2903	Archaea	Euryarchaeota	Halobacteria	2903	71	27	8	3
LSUa_362976_HALWD/1-2918	Archaea	Euryarchaeota	Halobacteria	2918	71	33	8	3
LSUa_228908_NANEQ/1-2955	Archaea	Nanoarchaeota		2955	59	27	21	1
LSUa_1577684_NANOP/1-2926	Archaea	Nanoarchaeota		2926	70	30	8	3
LSUa_263820_PICTO/1-2893	Archaea	Euryarchaeota	Thermoplasmata	2893	38	23	9	5
LSUa_74969_FERRA/1-2900	Archaea	Euryarchaeota	Thermoplasmata	2900	40	23	9	4
LSUa_273116_THEVO/1-2909	Archaea	Euryarchaeota	Thermoplasmata	2909	45	23	9	5
LSUa_414004_CENSY/1-2987	Archaea	Thaumarchaeota		2987	78	22	21	12
LSUa_436308_NITMS/1-2984	Archaea	Thaumarchaeota		2984	78	22	21	12
LSUa_1072681_HALSG/1-2928	Archaea	Candidatus Nanohaloarchaeota	Nanohaloarchaea	2928	73	27	10	2
LSUASG_QMYW01000148.1:199-3284/1-3085	Archaea	Candidatus Lokiarchaeota		3085	73	29	21	95
LSUASG_CP042905.1:656088-659193/1-3106	Archaea	Candidatus Lokiarchaeota		3106	73	33	25	95
LSUASG_1538547_LOKI/1-3298	Archaea	Candidatus Lokiarchaeota		3298	72	104	36	197
LSUASG_F3H4_B5_WNEK01000002.1:3579-251/1-3300	Archaea	Candidatus Lokiarchaeota		3296	72	103	36	194
LSUASG_SDNK01000007.1:46432-48523_SDNK01000056.1:1-1270/1-3259	Archaea	Candidatus Lokiarchaeota		3259	72	104	36	169
LSUASG_Freya_rrl_bb_B40_Guay15_scaffold_00224/1-3397	Archaea			3142	74	103	22	51
LSUASG_115547_ODIN/1-3038	Archaea	Candidatus Odinarchaeota		3038	55	30	21	59
LSUASG_1936271_ODIN/1-3051	Archaea	Candidatus Odinarchaeota		3051	55	30	21	59
LSUASG_KP308697.1/2181-5234	Archaea			3054	74	29	21	43
LSUASG_NJBH01000007.1:89956-93415/1-3275	Archaea	Candidatus Lokiarchaeota		3275	72	104	36	171
LSUASG_KP308663.1:317300-320372/1-3073	Archaea			3073	75	30	20	50
LSUASG_SDNY01000005.1:53412-56906/1-3294	Archaea	Candidatus Lokiarchaeota		3294	72	103	32	169
LSUASG_SHMU01000207.1:1-2097/1-1912	Archaea	Candidatus Lokiarchaeota						201
LSUASG_2053491_THOR/1-3058	Archaea	Candidatus Thorarchaeota		3058	76	25	15	59
LSUASG_1837170_THOR/1-1057	Archaea	Candidatus Thorarchaeota						62
LSUASG_NODE_1830_length_806_cov_332.076416_g1424_i0_REV/1-806	Archaea							228
LSUASG_NODE_1615_length_777_cov_447.117808_g1100_i2/1-777	Archaea							200
LSUASG_NODE_2003_length_785_cov_204.440379_g1570_i0_REV/1-785	Archaea							205
LSUASG_2026747_HEIM/1-3090	Archaea	Candidatus Heimdallarchaeota		3088	73	22	13	115
LSUASG_HEIM_B18G1/1-3101	Archaea	Candidatus Heimdallarchaeota		3101	73	21	14	132
LSUASG_NODE_665_length_1073_cov_95.176413_g493_i0_REV/1-1073	Archaea					104
LSUASG_NODE_558_length_1127_cov_98.925000_g407_i0146_5'/1-981	Archaea					103
LSUASG_NODE_962_length_959_cov_159.913377_g720_i0_REV/1-959	Archaea					103
LSUASG_NODE_399_length_1227_cov_20.866102_g282_i0_REV/1-1227	Archaea					103
LSUe_420245_LEIBR/1-4081	Eukaryota	Euglenozoa	Kinetoplastea	4081	193	29	221	205
LSUe_185431_TRYB2/1-4086	Eukaryota	Euglenozoa	Kinetoplastea	4086	222	31	239	92
LSUe_3702_ARATH/1-3538	Eukaryota	Streptophyta	Magnoliopsida	3538	216	26	154	128
LSUe_39947_ORYSJ/1-3567	Eukaryota	Streptophyta	Magnoliopsida	3567	206	29	155	135
LSUe_33169_EREGO/1-3547	Eukaryota	Ascomycota	Saccharomycetes	3547	204	29	156	135
LSUe_559292_YEAST/1-3554	Eukaryota	Ascomycota	Saccharomycetes	3554	202	29	157	138
LSUe_284812_SCHPO/1-3654	Eukaryota	Ascomycota	Schizosaccharomycetes	3654	219	30	190	144
LSUe_284591_YARLI/1-3338	Eukaryota	Ascomycota	Saccharomycetes	3338	153	15	109	102
LSUe_296543_THAPS/1-3538	Eukaryota	Bacillariophyta	Coscinodiscophyceae	3538	204	27	135	115
LSUe_45157_CYAME/1-3640	Eukaryota	Rhodophyta	Bangiophyceae	3640	247	36	141	141
LSUe_353151_CRYHT/1-3519	Eukaryota	Apicomplexa	Conoidasida	3519	163	31	137	116
LSUe_5911_TETTH/1-3491	Eukaryota	Ciliophora	Oligohymenophorea	3491	212	27	129	110
LSUe_9606_HUMAN/1-5227	Eukaryota	Chordata	Mammalia	5224	868	44	712	232
LSUe_28377_ANOCA/1-4085	Eukaryota	Chordata	Lepidosauria	4085	513	42	238	157
LSUe_9031_CHICK/1-4610	Eukaryota	Chordata	Aves	4610	791	46	440	161
LSUe_10116_RAT/1-4942	Eukaryota	Chordata	Mammalia	4942	767	44	598	229
LSUe_10090_MOUSE/1-4888	Eukaryota	Chordata	Mammalia	4886	682	44	615	228
LSUe_13616_MONDO/1-5115	Eukaryota	Chordata	Mammalia	5115	716	54	756	191
LSUe_7897_LATCH/1-3903	Eukaryota	Chordata	Coelacanthimorpha	3903	421	38	188	149
LSUe_7955_DANRE/1-4272	Eukaryota	Chordata	Actinopteri	4272	465	37	442	152
LSUe_9598_PANTR/1-5004	Eukaryota	Chordata	Mammalia	5004	858	43	544	211
LSUe_8355_XENLA/1-4247	Eukaryota	Chordata	Amphibia	4247	502	68	336	154
LSUe_55529_GUITH/1-3866	Eukaryota		Cryptophyceae	3866	300	111	196	150
LSUe_6238_CAEBR/1-3661	Eukaryota	Nematoda	Chromadorea	3660	224	37	168	137
LSUe_6239_CAEEL/1-3661	Eukaryota	Nematoda	Chromadorea	3661	224	37	168	137
LSUe_36329_PLAF7/1-3943	Eukaryota	Apicomplexa	Aconoidasida	3943	267	38	181	147
LSUe_7227_DROME/1-4077	Eukaryota	Arthropoda	Insecta	4077	331	44	220	178
LSUe_7160_AEDAL/1-4267	Eukaryota	Arthropoda	Insecta	4267	343	39	183	179
LSUe_104782_ADIVA/1-3945	Eukaryota	Rotifera	Bdelloidea	3945	420	49	181	153
LSUe_352472_DICDI/1-3902	Eukaryota	Evosea	Eumycetozoa	3902	395	41	142	150
LSUe_3055_CHLRE/1-3506	Eukaryota	Chlorophyta	Chlorophyceae	3506	202	19	142	131
LSUe_753081_BIGNC/1-3492	Eukaryota	Cercozoa	Chlorarachniophyceae	3492	203	11	144	102
LSUe_1928728_PAMIC/1-3671	Eukaryota	Imbricatea		3671	239	35	202	120
LSUe_857967_ICHMG/1-3507	Eukaryota	Ciliophora	Oligohymenophorea	3507	222	25	129	118
LSUe_1333499_NAOCE/1-3550	Eukaryota		Eustigmatophyceae	3550	232	27	155	82
LSUe_280463_EMIHU/1-3419	Eukaryota	Haptista	Haptophyta	3419	165	13	139	81
LSUe_554453_PLAMI/1-3641	Eukaryota		Ancyromonadida	3641	368	27	145	137
LSUe_238746_MICPO/1-3597	Eukaryota		Rigifilida	3597	309	34	155	126
LSUe_2044563_ANTWI/1-3706	Eukaryota		Ancoracysta	3706	365	27	146	125
LSUe_1315715_PIJUD/1-3514	Eukaryota	Picozoa	Picomonadea	3514	269	15	150	80
LSUe_35144_PRYPA/1-3366	Eukaryota	Haptista	Haptophyta	3366	164	13	136	78
LSUe_505711_ANDGO/1-3715	Eukaryota		Discoba	3715	398	31	134	82
LSUe_28002_HEXIN/1-3047	Eukaryota	Fornicata		3047	41	20	112	35
